# Molecular and morphological characterisation of four new ancyromonad genera and proposal for an updated taxonomy of the Ancyromonadida

**DOI:** 10.1101/2023.04.29.538795

**Authors:** Naoji Yubuki, Guifré Torruella, Luis Javier Galindo, Aaron A. Heiss, Maria Cristina Ciobanu, Takashi Shiratori, Ken-ichiro Ishida, Jazmin Blaz, Eunsoo Kim, David Moreira, Purificación López-García, Laura Eme

## Abstract

Ancyromonads are small biflagellated protists with a bean-shaped morphology. They are cosmopolitan in marine, freshwater and soil environments, where they attach to surfaces while feeding on bacteria. These poorly known grazers stand out by their uncertain phylogenetic position in the tree of eukaryotes, forming a deep-branching ‘orphan’ lineage that is considered key to better understanding the early evolution of eukaryotes. Despite their ecological and evolutionary interest, only limited knowledge exists about their true diversity. Here, we aimed to better characterise ancyromonads by integrating environmental surveys with behavioural observation and description of cell morphology, for which sample isolation and culturing is indispensable. We studied 18 ancyromonad strains, including 14 new isolates and 7 new species. Most of them belong to three new and genetically divergent genera: *Caraotamonas*, *Nyramonas*, and *Olneymonas* (encompassing 4 species). The remaining three new species belong to the already known genera *Fabomonas* and *Ancyromonas*. We also raised *Striomonas*, formerly a subgenus of *Nutomonas*, to full genus status, based on morphological and phylogenetic grounds. For all these new species, we studied their morphology under light and electron microscopy and carried out molecular phylogenetic analyses, including as well 18S rRNA gene sequences from several environmental surveys. Based on these analyses, we have updated the taxonomy of Ancyromonadida.
