## Supplementary Tables 1-3 for "Molecular and morphological characterisation of four new ancyromonad genera and proposal for an updated taxonomy of the Ancyromonadida"

### Sheet: Table S1 45 taxa 18S
Table S1: Percent identity matrix created by Clustal2.1 on EMBL-EBI web server for the 18S rRNA gene sequences from the 45 characterized ancyromonad strains corresponding to Figure 1.
	S5	pen1	H60	H104	B70	B70*	JFAn6	H62	H63	edm11b	AKRO	3b	SRT303	C362	af	A153	SRT009	NYK3C	il19	nyk4	AF174363	SRT307	cy	ncm	turk	EKPEI	PMRO	ATCC50267	ATCC50267	Millport	ncfw	H326	H61	H328	staf1	H327	il18	ANCY	116	120	117	124	STRT	S2	S1
MW872725 Caraotamonas croatica CRO19S5	100.00	94.97	93.97	94.38	94.76	94.70	93.62	95.34	95.34	94.98	95.09	95.00	93.53	94.65	93.93	91.69	91.10	92.02	91.61	91.55	89.57	92.07	91.27	91.11	91.76	91.41	91.90	91.55	91.74	91.94	82.24	81.19	80.52	80.61	81.05	80.69	81.41	81.72	81.02	81.02	81.54	81.54	71.36	70.95	63.51
JQ340338 Ancyromonas atlantica pen1	94.97	100.00	97.10	96.93	97.34	97.28	97.31	97.99	97.99	97.85	97.87	97.93	96.48	96.69	96.58	89.38	89.37	89.85	89.71	89.65	88.17	90.21	89.87	89.89	90.16	89.98	90.19	90.07	90.19	90.19	81.71	81.25	81.03	80.72	81.12	80.82	80.84	81.12	80.85	80.85	81.12	81.12	70.02	69.55	64.45
AY827843 Ancyromonas sigmoides HFCC60	93.97	97.10	100.00	99.83	99.21	99.32	96.49	97.85	97.85	97.21	97.36	97.25	95.11	95.55	95.45	88.93	88.74	89.20	89.08	89.02	88.01	89.74	89.34	89.32	89.56	89.81	89.64	89.56	90.10	89.80	80.94	80.54	79.88	79.70	80.12	79.79	79.87	80.19	80.10	80.10	80.13	80.13	70.32	69.64	63.98
AY827846 Ancyromonas sigmoides HFCC104	94.38	96.93	99.83	100.00	99.55	99.60	96.32	97.68	97.68	97.59	97.73	97.62	95.17	96.15	95.52	89.36	88.69	89.64	89.52	89.46	87.90	89.57	89.73	89.77	89.95	89.70	90.03	89.80	89.99	90.09	81.39	80.38	79.72	79.54	79.96	79.64	80.14	80.46	79.94	79.94	80.39	80.39	70.69	70.01	63.98
MW872731 Ancyromonas sigmoides B-70	94.76	97.34	99.21	99.55	100.00	99.78	96.73	98.07	98.07	98.01	98.16	98.04	95.35	96.38	95.70	89.83	88.98	90.11	89.89	89.82	88.20	90.12	89.91	90.13	90.37	90.05	90.48	90.07	90.34	90.47	81.71	80.81	80.15	79.95	80.38	80.05	80.65	81.14	80.36	80.36	80.90	80.90	71.18	70.60	63.98
EU349231 Ancyromonas sigmoides B-70	94.70	97.28	99.32	99.60	99.78	100.00	96.67	98.02	98.02	97.89	98.00	97.92	95.29	96.21	95.64	89.55	89.04	89.88	89.77	89.70	88.15	89.95	89.74	89.95	90.19	89.94	90.36	90.08	90.23	90.48	81.65	80.76	80.10	79.91	80.33	80.00	80.58	81.02	80.31	80.31	80.83	80.83	71.33	70.58	63.98
OP740703 Ancyromonas sp. JF-An-6	93.62	97.31	96.49	96.32	96.73	96.67	100.00	98.25	98.25	98.48	98.54	98.60	95.56	95.15	95.34	88.62	88.49	88.78	88.71	88.71	87.79	89.84	88.93	88.95	89.36	89.18	89.30	89.24	89.36	89.36	80.61	80.88	80.75	79.62	80.13	79.71	79.71	79.71	79.71	79.71	79.71	79.71	68.91	68.38	63.51
AY827844 Ancyromonas sigmoides HFCC62	95.34	97.99	97.85	97.68	98.07	98.02	98.25	100.00	100.00	99.48	99.60	99.49	95.70	96.77	96.05	90.10	89.43	90.38	90.26	90.19	88.60	90.38	90.58	90.39	90.75	90.45	90.76	90.54	90.74	90.82	81.84	81.60	80.92	80.99	81.38	81.02	81.53	81.83	81.35	81.35	81.77	81.77	70.79	70.17	63.51
AY827845 Ancyromonas sigmoides HFCC63	95.34	97.99	97.85	97.68	98.07	98.02	98.25	100.00	100.00	99.48	99.60	99.49	95.70	96.77	96.04	90.09	89.43	90.37	90.25	90.19	88.59	90.38	90.57	90.38	90.74	90.45	90.76	90.53	90.73	90.82	81.83	81.59	80.91	80.98	81.37	81.01	81.52	81.82	81.34	81.34	81.76	81.76	70.78	70.15	63.51
JQ340339 Ancyromonas kenti edm11b	94.98	97.85	97.21	97.59	98.01	97.89	98.48	99.48	99.48	100.00	99.77	99.83	95.52	96.47	95.90	89.99	89.70	90.15	90.09	90.09	88.54	90.21	90.36	90.32	90.83	90.41	90.72	90.35	90.63	90.76	81.97	81.43	81.35	80.92	80.83	81.18	81.28	81.33	80.94	80.94	81.33	81.33	70.29	69.95	63.51
MW872730 Ancyromonas kenti AKROSKO2018	95.09	97.87	97.36	97.73	98.16	98.00	98.54	99.60	99.60	99.77	100.00	99.78	95.58	96.66	95.93	90.22	89.31	90.38	90.17	90.11	88.61	90.30	90.24	90.41	90.83	90.46	90.87	90.52	90.74	90.91	81.89	81.55	80.87	80.71	81.10	80.74	81.34	81.82	81.07	81.07	81.58	81.58	70.89	70.54	63.51
GU001166 Ancyromonas kenti 3b	95.00	97.93	97.25	97.62	98.04	97.92	98.60	99.49	99.49	99.83	99.78	100.00	95.64	96.52	95.99	90.08	89.28	90.25	90.23	90.16	88.67	90.39	90.45	90.41	90.88	90.52	90.80	90.44	90.68	90.84	81.94	81.61	80.93	80.77	81.10	80.80	81.40	81.62	81.13	81.13	81.58	81.58	70.64	70.36	63.51
OP740701 Ancyromonas pacifica SRT-303	93.53	96.48	95.11	95.17	95.35	95.29	95.56	95.70	95.70	95.52	95.58	95.64	100.00	97.13	97.57	88.03	88.26	88.50	88.66	88.66	87.75	89.87	88.46	88.60	88.60	88.42	88.60	88.48	88.60	88.60	81.29	80.96	80.64	79.87	80.26	80.02	79.90	80.02	80.34	80.34	80.02	80.02	68.66	68.42	63.98
MW872728 Ancyromonas mediterranea C362	94.65	96.69	95.55	96.15	96.38	96.21	95.15	96.77	96.77	96.47	96.66	96.52	97.13	100.00	98.55	89.70	89.07	90.14	89.93	89.86	87.95	89.73	89.78	89.83	90.18	89.80	90.30	89.88	90.09	90.28	81.62	81.05	80.39	80.36	80.79	80.45	81.05	81.53	80.77	80.77	81.29	81.29	70.81	70.47	63.98
JQ340337 Ancyromonas indica af	93.93	96.58	95.45	95.52	95.70	95.64	95.34	96.05	96.04	95.90	95.93	95.99	97.57	98.55	100.00	88.86	88.79	89.26	89.37	89.30	87.41	89.73	89.35	89.37	89.40	89.21	89.43	89.31	89.43	89.43	81.15	81.05	80.83	80.15	80.61	80.31	80.32	80.61	80.34	80.34	80.61	80.61	69.55	69.44	63.98
MW872724 Fabomonas mesopelagica A153	91.69	89.38	88.93	89.36	89.83	89.55	88.62	90.10	90.09	89.99	90.22	90.08	88.03	89.70	88.86	100.00	97.69	98.67	98.03	97.97	89.92	91.97	91.66	91.62	92.09	91.69	92.17	91.76	92.07	92.16	81.07	80.91	80.24	80.22	80.54	80.25	80.97	81.40	80.63	80.63	81.16	81.16	70.70	70.73	64.32
OP740705 Fabomonas sp. SRT-009	91.10	89.37	88.74	88.69	88.98	89.04	88.49	89.43	89.43	89.70	89.31	89.28	88.26	89.07	88.79	97.69	100.00	98.93	98.51	98.57	89.74	92.05	90.96	90.78	91.66	91.45	91.36	91.30	91.31	91.42	81.10	81.22	80.42	80.34	80.24	80.26	80.94	80.75	80.86	80.86	80.55	80.55	70.16	70.01	64.79
MW872733 Fabomonas tropica NYK3C	92.02	89.85	89.20	89.64	90.11	89.88	88.78	90.38	90.37	90.15	90.38	90.25	88.50	90.14	89.26	98.67	98.93	100.00	99.21	99.15	90.03	92.14	91.94	91.72	92.19	91.80	92.27	91.87	92.18	92.26	81.47	81.15	80.48	80.46	80.77	80.48	81.20	81.63	80.86	80.86	81.39	81.39	71.04	70.96	64.79
JQ340335 Fabomonas tropica il19	91.61	89.71	89.08	89.52	89.89	89.77	88.71	90.26	90.25	90.09	90.17	90.23	88.66	89.93	89.37	98.03	98.51	99.21	100.00	99.94	89.56	92.14	92.15	92.15	91.73	91.33	91.76	91.40	91.69	91.80	81.39	81.22	80.94	80.57	80.78	80.84	81.18	81.33	80.84	80.84	81.33	81.33	70.90	70.72	64.79
JQ340336 Fabomonas tropica nyk4	91.55	89.65	89.02	89.46	89.82	89.70	88.71	90.19	90.19	90.09	90.11	90.16	88.66	89.86	89.30	97.97	98.57	99.15	99.94	100.00	89.56	92.14	92.09	92.09	91.73	91.33	91.69	91.34	91.62	91.74	81.39	81.22	81.04	80.68	80.70	80.94	81.18	81.26	80.84	80.84	81.26	81.26	70.82	70.65	64.79
AF174363 Planomonas micra ATCC50267	89.57	88.17	88.01	87.90	88.20	88.15	87.79	88.60	88.59	88.54	88.61	88.67	87.75	87.95	87.41	89.92	89.74	90.03	89.56	89.56	100.00	98.46	96.97	96.74	97.79	97.67	97.79	97.85	97.96	97.96	79.94	79.31	79.18	78.91	78.90	79.20	79.14	79.14	79.21	79.21	79.14	79.14	68.88	68.10	62.44
OP740704 Planomonas sp. SRT-307	92.07	90.21	89.74	89.57	90.12	89.95	89.84	90.38	90.38	90.21	90.30	90.39	89.87	89.73	89.73	91.97	92.05	92.14	92.14	92.14	98.46	100.00	99.64	99.46	99.37	99.19	99.55	99.64	99.64	99.64	83.03	80.99	80.90	80.99	80.99	81.08	80.99	80.99	80.99	80.99	80.99	80.99	68.92	68.52	62.44
JQ340334 Planomonas brevis cy	91.27	89.87	89.34	89.73	89.91	89.74	88.93	90.58	90.57	90.36	90.24	90.45	88.46	89.78	89.35	91.66	90.96	91.94	92.15	92.09	96.97	99.64	100.00	98.70	98.87	98.73	98.72	98.33	99.03	98.72	81.76	81.07	80.46	80.69	81.07	80.89	81.50	81.58	81.11	81.11	81.68	81.68	70.90	70.59	62.44
JQ340333 Planomonas bulbosa ncm	91.11	89.89	89.32	89.77	90.13	89.95	88.95	90.39	90.38	90.32	90.41	90.41	88.60	89.83	89.37	91.62	90.78	91.72	92.15	92.09	96.74	99.46	98.70	100.00	98.59	98.50	98.76	98.48	98.80	98.76	81.49	81.43	81.06	80.60	80.98	80.92	81.34	81.53	81.01	81.01	81.53	81.53	70.64	70.52	62.44
JQ340332 Planomonas elongata turk	91.76	90.16	89.56	89.95	90.37	90.19	89.36	90.75	90.74	90.83	90.83	90.88	88.60	90.18	89.40	92.09	91.66	92.19	91.73	91.73	97.79	99.37	98.87	98.59	100.00	99.54	99.66	99.43	99.83	99.83	81.72	81.24	81.27	81.09	80.95	81.53	81.46	81.61	81.13	81.13	81.61	81.61	70.79	70.45	62.44
OP740707 Planomonas sp. EK-PEI	91.41	89.98	89.81	89.70	90.05	89.94	89.18	90.45	90.45	90.41	90.46	90.52	88.42	89.80	89.21	91.69	91.45	91.80	91.33	91.33	97.67	99.19	98.73	98.50	99.54	100.00	99.54	99.60	99.71	99.71	81.23	81.06	81.07	80.89	80.76	81.17	81.02	81.11	80.92	80.92	81.11	81.11	70.29	69.82	62.44
MW872727 Planomonas micra PMROSKO2018	91.90	90.19	89.64	90.03	90.48	90.36	89.30	90.76	90.76	90.72	90.87	90.80	88.60	90.30	89.43	92.17	91.36	92.27	91.76	91.69	97.79	99.55	98.72	98.76	99.66	99.54	100.00	99.44	99.83	99.83	81.84	81.24	80.63	80.71	81.04	80.91	81.52	81.88	81.13	81.13	81.70	81.70	71.33	70.91	62.44
AF053088 Planomonas micra ATCC50267	91.55	90.07	89.56	89.80	90.07	90.08	89.24	90.54	90.53	90.35	90.52	90.44	88.48	89.88	89.31	91.76	91.30	91.87	91.40	91.34	97.85	99.64	98.33	98.48	99.43	99.60	99.44	100.00	99.89	99.61	81.45	81.18	80.57	80.65	80.98	80.68	81.18	81.56	81.07	81.07	81.37	81.37	71.04	70.50	62.44
EF455780 Planomonas micra ATCC50267	91.74	90.19	90.10	89.99	90.34	90.23	89.36	90.74	90.73	90.63	90.74	90.68	88.60	90.09	89.43	92.07	91.31	92.18	91.69	91.62	97.96	99.64	99.03	98.80	99.83	99.71	99.83	99.89	100.00	100.00	81.61	81.24	80.73	80.71	81.04	80.92	81.28	81.50	81.13	81.13	81.47	81.47	70.76	70.29	62.44
EU349230 Planomonas micra Millport	91.94	90.19	89.80	90.09	90.47	90.48	89.36	90.82	90.82	90.76	90.91	90.84	88.60	90.28	89.43	92.16	91.42	92.26	91.80	91.74	97.96	99.64	98.72	98.76	99.83	99.71	99.83	99.61	100.00	100.00	81.87	81.24	80.63	80.71	81.04	80.91	81.54	81.91	81.13	81.13	81.72	81.72	71.34	70.86	62.44
JQ340331 Striomonas longa ncfw	82.24	81.71	80.94	81.39	81.71	81.65	80.61	81.84	81.83	81.97	81.89	81.94	81.29	81.62	81.15	81.07	81.10	81.47	81.39	81.39	79.94	83.03	81.76	81.49	81.72	81.23	81.84	81.45	81.61	81.87	100.00	84.15	83.79	83.58	83.36	83.82	84.20	83.99	84.00	84.00	83.99	83.99	71.23	71.57	65.89
DQ207564 Nutomonas sp. HFCC326	81.19	81.25	80.54	80.38	80.81	80.76	80.88	81.60	81.59	81.43	81.55	81.61	80.96	81.05	81.05	80.91	81.22	81.15	81.22	81.22	79.31	80.99	81.07	81.43	81.24	81.06	81.24	81.18	81.24	81.24	84.15	100.00	99.88	99.22	99.40	99.28	99.28	99.40	99.40	99.40	99.34	99.34	72.19	71.38	65.73
DQ207563 Nutomonas sp. HFCC61	80.52	81.03	79.88	79.72	80.15	80.10	80.75	80.92	80.91	81.35	80.87	80.93	80.64	80.39	80.83	80.24	80.42	80.48	80.94	81.04	79.18	80.90	80.46	81.06	81.27	81.07	80.63	80.57	80.73	80.63	83.79	99.88	100.00	99.05	98.81	99.17	99.16	98.52	99.28	99.28	98.75	98.75	71.66	70.86	65.73
DQ207566 Nutomonas sp. HFCC328	80.61	80.72	79.70	79.54	79.95	79.91	79.62	80.99	80.98	80.92	80.71	80.77	79.87	80.36	80.15	80.22	80.34	80.46	80.57	80.68	78.91	80.99	80.69	80.60	81.09	80.89	80.71	80.65	80.71	80.71	83.58	99.22	99.05	100.00	99.12	99.66	99.71	99.37	99.83	99.83	99.31	99.31	71.70	71.05	65.73
JQ340330 Nutomonas limna ssp terrestris staf1	81.05	81.12	80.12	79.96	80.38	80.33	80.13	81.38	81.37	80.83	81.10	81.10	80.26	80.79	80.61	80.54	80.24	80.77	80.78	80.70	78.90	80.99	81.07	80.98	80.95	80.76	81.04	80.98	81.04	81.04	83.36	99.40	98.81	99.12	100.00	99.18	99.65	99.77	99.76	99.76	99.71	99.71	71.96	71.18	65.73
DQ207565 Nutomonas sp. HFCC327	80.69	80.82	79.79	79.64	80.05	80.00	79.71	81.02	81.01	81.18	80.74	80.80	80.02	80.45	80.31	80.25	80.26	80.48	80.84	80.94	79.20	81.08	80.89	80.92	81.53	81.17	80.91	80.68	80.92	80.91	83.82	99.28	99.17	99.66	99.18	100.00	99.77	99.15	99.88	99.88	99.49	99.49	71.82	71.06	65.73
JQ340329 Nutomonas howeae lacustris il18	81.41	80.84	79.87	80.14	80.65	80.58	79.71	81.53	81.52	81.28	81.34	81.40	79.90	81.05	80.32	80.97	80.94	81.20	81.18	81.18	79.14	80.99	81.50	81.34	81.46	81.02	81.52	81.18	81.28	81.54	84.20	99.28	99.16	99.71	99.65	99.77	100.00	99.89	99.88	99.88	99.83	99.83	72.35	71.83	65.73
MW872726 Nutomonas limna ORSAYFEB19ANCY	81.72	81.12	80.19	80.46	81.14	81.02	79.71	81.83	81.82	81.33	81.82	81.62	80.02	81.53	80.61	81.40	80.75	81.63	81.33	81.26	79.14	80.99	81.58	81.53	81.61	81.11	81.88	81.56	81.50	81.91	83.99	99.40	98.52	99.37	99.77	99.15	99.89	100.00	100.00	100.00	99.94	99.94	72.84	72.30	65.73
EU349232 Nutomonas limna 116	81.02	80.85	80.10	79.94	80.36	80.31	79.71	81.35	81.34	80.94	81.07	81.13	80.34	80.77	80.34	80.63	80.86	80.86	80.84	80.84	79.21	80.99	81.11	81.01	81.13	80.92	81.13	81.07	81.13	81.13	84.00	99.40	99.28	99.83	99.76	99.88	99.88	100.00	100.00	100.00	99.94	99.94	71.92	71.26	65.73
EU349233 Nutomonas limna 120	81.02	80.85	80.10	79.94	80.36	80.31	79.71	81.35	81.34	80.94	81.07	81.13	80.34	80.77	80.34	80.63	80.86	80.86	80.84	80.84	79.21	80.99	81.11	81.01	81.13	80.92	81.13	81.07	81.13	81.13	84.00	99.40	99.28	99.83	99.76	99.88	99.88	100.00	100.00	100.00	99.94	99.94	71.92	71.26	65.73
EU349234 Nutomonas howeae 117	81.54	81.12	80.13	80.39	80.90	80.83	79.71	81.77	81.76	81.33	81.58	81.58	80.02	81.29	80.61	81.16	80.55	81.39	81.33	81.26	79.14	80.99	81.68	81.53	81.61	81.11	81.70	81.37	81.47	81.72	83.99	99.34	98.75	99.31	99.71	99.49	99.83	99.94	99.94	99.94	100.00	100.00	72.57	72.05	65.73
EU349235 Nutomonas howeae 124	81.54	81.12	80.13	80.39	80.90	80.83	79.71	81.77	81.76	81.33	81.58	81.58	80.02	81.29	80.61	81.16	80.55	81.39	81.33	81.26	79.14	80.99	81.68	81.53	81.61	81.11	81.70	81.37	81.47	81.72	83.99	99.34	98.75	99.31	99.71	99.49	99.83	99.94	99.94	99.94	100.00	100.00	72.57	72.05	65.73
OP740702 Olneymonas thurstoni STRT	71.36	70.02	70.32	70.69	71.18	71.33	68.91	70.79	70.78	70.29	70.89	70.64	68.66	70.81	69.55	70.70	70.16	71.04	70.90	70.82	68.88	68.92	70.90	70.64	70.79	70.29	71.33	71.04	70.76	71.34	71.23	72.19	71.66	71.70	71.96	71.82	72.35	72.84	71.92	71.92	72.57	72.57	100.00	71.21	58.72
MW872729 Nyramonas silfraensis ORSLAND19S2	70.95	69.55	69.64	70.01	70.60	70.58	68.38	70.17	70.15	69.95	70.54	70.36	68.42	70.47	69.44	70.73	70.01	70.96	70.72	70.65	68.10	68.52	70.59	70.52	70.45	69.82	70.91	70.50	70.29	70.86	71.57	71.38	70.86	71.05	71.18	71.06	71.83	72.30	71.26	71.26	72.05	72.05	71.21	100.00	96.17
OP740706 Nyramonas glaciarium ORSLAND19S1	63.51	64.45	63.98	63.98	63.98	63.98	63.51	63.51	63.51	63.51	63.51	63.51	63.98	63.98	63.98	64.32	64.79	64.79	64.79	64.79	62.44	62.44	62.44	62.44	62.44	62.44	62.44	62.44	62.44	62.44	65.89	65.73	65.73	65.73	65.73	65.73	65.73	65.73	65.73	65.73	65.73	65.73	58.72	96.17	100.00
	S5	pen1	H60	H104	B70	B70*	JFAn6	H62	H63	edm11b	AKRO	3b	SRT303	C362	af	A153	SRT009	NYK3C	il19	nyk4	AF174363	SRT307	cy	ncm	turk	EKPEI	PMRO	ATCC50267	ATCC50267	Millport	ncfw	H326	H61	H328	staf1	H327	il18	ANCY	116	120	117	124	STRT	S2	S1

### Sheet: Table S2 ANCenv
Table S2: Environmental survey of ancyromonads in public databases PR2, SILVA, Genbank (last accessed 2020/10/04), five metabarcoding studies, and clones obtained with newly designed specific primers (see Table S3),; corresponding to Figure 2.
Metabarcoding studies	source	ssu	% clustering	% ANC	Total OTUs	ANC OTUs	length bp	Publication	Nutomonas	Fabomonas	Ancyromonas	Planomonas	env_FAB	env_PLA	env_ANC
Chevreuse ponds mar	FW	V4	0.98	0.02	68162	15	479-488	https://sfamjournals.onlinelibrary.wiley.com/doi/abs/10.1111/1462-2920.12591	5	0	0	0	10	0	0
Baikal lake baiwc	FW	V4	0.98	0.007	27504	2	490-499	https://sfamjournals.onlinelibrary.wiley.com/doi/10.1111/1462-2920.15346	1	0	0	0	1	0	0
lacustrine microbialites mex	semi-FW	V4	0.98	2.46	3769	93	272	https://sfamjournals.onlinelibrary.wiley.com/doi/10.1111/1462-2920.15252	0	0	0	0	1	92	0
Biomarks bio	MW	V4	0.97	0.45	15295	27	373-401	https://sfamjournals.onlinelibrary.wiley.com/doi/abs/10.1111/1462-2920.12955	0	4	4	2	9	0	8
Malaspina mal	MW	V4	0.99	1.55	643	9	372-384	https://microbiomejournal.biomedcentral.com/articles/10.1186/s40168-020-00827-8	0	2	5	2	0	0	0
primer-specific clones (see Table S3)	MW & FW	full	-	-	-	9	789-1468	this study	4	0	3	2
Genbank environmental data	source	ssu	% clustering	% ANC	Total seqs	ANC seqs	length bp	Publication	Nutomonas	Fabomonas	Ancyromonas	Planomonas	env_FAB	env_PLA	env_ANC
FW Danish unbiased metagenomes	FW	full	0.99	-	-	9	1210-1768	https://www.nature.com/articles/nbt.4045	FPLS01054202, OBEP011XXXXXX in 5 sites
MW Danish unbiased metagenomes	MW	full	0.99	-	-	42	1210-1768	https://www.nature.com/articles/nbt.4045			OBAT01043180, OBEP010XXXXXX in 3 sites
Saanich island N. America	MW	full	0.99	0.03	6288	2	868-887	https://www.nature.com/articles/ismej20127			HQ86XXXX
Deep sea global	MW	full	0.95	2.72	477	7	1033-1133	https://pubmed.ncbi.nlm.nih.gov/20561018/			FN598XXX
Coastal marine hypoxic N. America	MW	full	0.99	0.72	137	1	1778	https://pubmed.ncbi.nlm.nih.gov/23281331/					JF791081
Baltic sea Europe	MW	full	0.99	0.83 (2-6% abundance)	~600	5	1195-1203	https://sfamjournals.onlinelibrary.wiley.com/doi/abs/10.1111/j.1462-2920.2011.02569.x					FJ153XXX
bathypelagic and sediment Marmara Eurasia	MW	full	0.98	0.74	134	1	1026	https://pubmed.ncbi.nlm.nih.gov/20668488/					HM103503
Brackish Baltic sea Europe	MW RNA	frag	0.99	0.94	106	1	729	https://journals.plos.org/plosone/article?id=10.1371/journal.pone.0041970#s4			JQ782287
redoxcline Black sea Europe	MW	full	0.98	3.03	33	1	1469	https://pubmed.ncbi.nlm.nih.gov/21951296/			HM749955
river coast N. America	MW	full	-	-	-	4	not overlaping	https://ohsu.pure.elsevier.com/en/publications/myrionecta-rubra-population-genetic-diversity-and-its-cryptophyte-2			HQ227XXX
anox Cariaco basin S. America	MW	full	0.99	0.06	6498	4	1079-1205	https://www.nature.com/articles/ismej20116		GU82XXXX	GU82XXXX
anox Cariaco basin S. America	MW	full	0.99	1.38	72	1	1818	https://www.sciencedirect.com/science/article/abs/pii/S1434461005001082?via%3Dihub			AY882531
Southern Ocean	MW	frag	0.97	0.19	1566	4	379-381	https://pubmed.ncbi.nlm.nih.gov/30367123/			MK003XXX				MK004152
copepod diet Asia	MW	frag	99.5%	2.04	49	1	725	https://link.springer.com/article/10.1007/s13131-017-0974-6			KT825593
mangrove Asia	MW	frag	0.97	2.85	105	1	425	https://pubmed.ncbi.nlm.nih.gov/28520877/			MH008730
Porphyra (Rhodophyta) genome	MW	full	-	-	-	1	9230	https://www.pnas.org/content/114/31/E6361.long			MXAK01000798
anoxic fjord Europe	MW	frag	0.98	3.57	84	1	478	https://link.springer.com/article/10.1007%2Fs00248-006-9166-1			DQ248171
Thau lagoon Europe	MW	frag	0.97	1.59	188	1	821	https://bmcmicrobiol.biomedcentral.com/articles/10.1186/1471-2180-12-202			HQ394110
hermatypic coral Asia	MW	frag	-	-	-	1	652	https://www.researchgate.net/publication/5458655_A_new_Thraustochytrid_strain_Fng1_isolated_from_the_surface_mucus_of_the_hermatypic_coral_Fungia_granulosa			AY872262
N. Atlantic basin	MW	frag	0.99	33.33	9	1	556	https://www.frontiersin.org/articles/10.3389/fmars.2019.00555/full			KT749978
intertidal sediment Europe	MW	frag	-	-	-	1	635	NA				MH755285
BTT biomass Europe	FW	frag	0.99	1.09	820	7	535-660	https://aem.asm.org/content/76/21/7144	GU970XXX
BTT biomass Europe	FW	frag	0.99	0.18	533	1	524	https://edepot.wur.nl/169213	JF775215
drinking water Europe	FW	frag	0.99	0.73	545	4	550	https://pubmed.ncbi.nlm.nih.gov/19465529/	EU860XXX
drinking water Caribean	FW	frag	0.99	0.2	990	2	521-522	https://aem.asm.org/content/77/20/7321	HQ999XXX
lake Taihu Asia	FW	full	-	-	-	2	801	https://link.springer.com/article/10.1007/s10452-009-9254-7	FJ410XXX
lake Taihu Asia	FW	frag	0.98	1.52	131	1	800	https://link.springer.com/article/10.1007%2Fs00248-008-9377-8					EU144000
lake Taihu Asia	FW	frag	-	-		1	521	NA	JF720714
Fuxian lake Asia	FW	frag	-	-	-	64	552	NA	KC575XXX
Mirror lake N. America	FW	full	-	-	-	2	1540-1542	https://www.pnas.org/content/107/46/20033.long	GU647XXX
sulfidic karst spring Europe	FW	full	0.97	0.62	161	1	1788	https://ojs.zrc-sazu.si/carsologica/article/view/4949	KT072117
lake S. America	FW	frag	0.97	1.02	98	1	393	https://www.sciencedirect.com/science/article/pii/S1470160X20303897?via%3Dihub	MN097055
drinking water N. America	FW	frag	0.97	0.69	143	1	390	https://pubs.rsc.org/en/content/articlelanding/2018/ew/c8ew00115d#!divAbstract	MG418737
river estuary Asia	FW	frag	-	-	-	1	517	https://www.researchgate.net/publication/264070299_Molecular_Monitoring_of_Plankton_Diversity_in_the_Seonakdong_River_and_Along_the_Coast_of_Namhae	JN979522
					Total genbank	178	333	Total environmental ANC sequences	106	10	80	7	29	92	9
					Total barcodes	146	16	Novel ANC sequences (14 novel strains) from this study	4	3	6	3	0	0	0
							29	Previously characterized ANC sequences	11	2	9	7	0	0	0
							45	Total characterized ANC sequences	15	5	15	10	8	0	0
							378	Total SSU rDNA ancyromonad sequences	121	15	95	17	29	92	9
									Nutomonas	Fabomonas	Ancyromonas	Planomonas	env_FAB	env_PLA	env_ANC

### Sheet: Table S3 primers
Table S3. a) Specific primers designed for different ancyromonads (positions refer to Ancyromonas indica JQ340337). b) Nine ancyromonad clones recovered from six out of 16 environmental DNAs (Torruella et al. 2017), corresponding to Figures 2 and S4 (in bold).
Ancyromonas
Ancy-F100: GTTTATTTGATAGTAACTC
Ancy-F176: CTTCTGGAAGGGATGTAC
Ancy-R1523: CCATCAATCCCCAGCACGAA
Nutomonas
Nut-F450: GGTAGTGACAAGAAATATT
Nut-R1284: CAATTAAGCAGACAGTTCACA
Planomonas (including Fabomonas)
Plan-F194: AATGCACAGCAATGTGGAAA
Plan-R1665: CGTTGCTGCGGTCCCGAAAT
Clone name	Accession number	primer combination	DNA source (see Torruella et al. 2017)	taxon affiliation
RB7C	MW812390	A176F + A1523R	Rainbow	Ancyromonas sigmoides
LC103A	MW812385	P194F + P1665R	Lost City	Planomonas
LC103C	MW812386	A176F + A1523R	Lost City	Ancyromonas
M106A	MW812388	P194F + P1665R	Marmara sea	Planomonas
M106D	MW812389	A100F + A1523R	Marmara sea	Ancyromonas
SRB	MW812391	N450F + N1284R	St Robert	Nutomonas
STB_1	MW812392	N450F + N1284R	Ru Ste Anne	Nyramonas
STB_3	MW812393	N450F + N1284R	Ru Ste Anne	Nutomonas
LCB	MW812387	N450F + N1284R	La Claye	Nutomonas
